# Epigenetic clock and lifespan prediction in the short-lived killifish *Nothobranchius furzeri*

**DOI:** 10.1101/2024.08.07.606986

**Authors:** Chiara Giannuzzi, Mario Baumgart, Francesco Neri, Alessandro Cellerino

## Abstract

Aging, characterized by a gradual decline in organismal fitness, is the primary risk factor for numerous diseases including cancer, cardiovascular, and neurodegenerative disorders. The inter-individual variability in aging and disease susceptibility has led to the concept of “biological age,” an indirect measure of an individual’s relative fitness. Epigenetic changes, particularly DNA methylation, have emerged as reliable biomarkers for estimating biological age, leading to the development of predictive models known as epigenetic clocks. Initially created for humans, these clocks have been extended to various mammalian species. Here we set to expand these tools for the short-lived killifish, *Nothobranchius furzeri*. This species, with its remarkably short lifespan and expression of canonical aging hallmarks, offers a unique model for experimental aging studies.

We developed an epigenetic clock for *N. furzeri* using reduced-representation bisulfite sequencing (RRBS) to analyze DNA methylation in brain and caudal fin tissues across different ages. Our study involved generating comprehensive DNA methylation datasets and employing machine learning to create predictive models based on individual CpG sites and co-methylation modules. These models demonstrated high accuracy in estimating chronological age, with a median absolute error of 3 weeks (7.5% of median lifespan) for a clock based on methylation of individual CpG and 1.5 weeks (3.7% of median lifespan) for an eigenvector-based clock.

Our investigation extended to assessing epigenetic age acceleration in different strains and the potential resetting effect of regeneration on fin tissue. Notably, our models indicated that a shorter-lived strain has accelerated epigenetic aging and that regeneration does not reset, but may decelerate epigenetic aging. Additionally, we used longitudinal data to develop an “epigenetic timer” for direct prediction of individual lifespan based on fin biopsies and eigenvector-based method, achieving a median absolute error of 4.5 weeks in the prediction of actual age of death. This surprising result underscores the existence of intrinsic determinants of lifespan established early in life.

This study presents the first epigenetic clocks and lifespan predictors for *N. furzeri*, highlighting their potential as aging biomarkers and sets the stage for future research on life-extending interventions in this model organism.
