## Supplementary tables for "Epigenetic clock and lifespan prediction in the short-lived killifish *Nothobranchius furzeri*": Suppl. table 2 - different n. CpGs to train clock1.txt

n	R2_train	R2_test	RMSE_test	MAE_test
30	0.91	0.85	6.49	5.29
60	0.94	0.90	5.79	4.78
90	0.97	0.95	4.01	2.96
180	1.00	0.89	6.67	5.50
270	1.00	0.87	6.84	5.48
360	1.00	0.87	6.67	5.37
450	1.00	0.74	7.71	5.83
540	1.00	0.78	7.27	5.51
630	1.00	0.78	7.36	5.70
720	1.00	0.78	7.45	5.35
810	1.00	0.79	7.53	5.54
900	1.00	0.79	7.54	5.53
