## Supplementary tables for "Epigenetic clock and lifespan prediction in the short-lived killifish *Nothobranchius furzeri*": Suppl. table 3 - different seed to split train-test in clock1.txt

seed	R2_train	R2_test	RMSE_test	MAE_test	n_cpg
13	1	0.8	7.11	5.46	195
22	0.97	0.81	7.07	5.51	66
23	0.95	0.8	6.4	5.5	69
25	0.97	0.81	6.53	4.88	63
35	0.94	0.87	6.17	4.77	30
38	0.96	0.82	6.97	5.7	52
43	0.95	0.83	6.76	4.48	67
44	0.99	0.8	6.82	5.28	87
45	0.98	0.8	6.54	5.82	116
48	1	0.91	7.28	6.33	279
